# Diverse phage defence systems define West African South American pandemic *Vibrio cholerae*

**DOI:** 10.1101/2024.11.23.624991

**Authors:** David W. Adams, Milena Jaskólska, Alexandre Lemopoulos, Sandrine Stutzmann, Laurie Righi, Loriane Bader, Melanie Blokesch

**Author notes:** These authors contributed equally (David W. Adams, Melanie Blokesch).

## Abstract

Our understanding of the factors underlying the evolutionary success of different lineages of pandemic *Vibrio cholerae* remains incomplete. Interestingly, two unique genetic signatures define the West African South American (WASA) lineage of *V. cholerae* responsible for the 1991-2001 Latin American cholera epidemic. Here we show these signatures encode diverse anti-phage defence systems. Firstly, the WASA-1 prophage encodes a 2-gene abortive-infection system WonAB that renders the lineage resistant to the major predatory vibriophage ICP1, which alongside other phages, is thought to restrict cholera epidemics and has potential for use in prophylaxis. Secondly, a unique set of genes on the *Vibrio* seventh pandemic island II encodes an unusual modification-dependent restriction system targeting phages with modified genomes, and a new member of the Shedu defence family that defends against vibriophage X29. Taken together, we propose that these anti-phage defence systems have likely contributed to the success of a major epidemic lineage of the ongoing seventh cholera pandemic.

---

The ability of lytic bacteriophages to rapidly devastate bacterial populations has driven the evolution of multiple layers of defence, including a diverse array of specialised anti-phage defence systems^1^. Bacteriophages also have the potential to affect bacterial pathogenesis, as exemplified by the cholera toxin-encoding prophage CTXΦ^2^. Moreover, bacteriophage predation is thought to limit the duration and severity of cholera epidemics, as well as affecting individual patient outcomes^3–6^. Sampling of cholera patients has revealed that the O1 El Tor strains of *Vibrio cholerae* responsible for the ongoing seventh cholera pandemic (7PET) consistently co-occur with three lytic phages ICP1, 2 and 3, with ICP1 being most frequently isolated^7,8^. Furthermore, the demonstration that a cocktail of ICP1-2-3 can prevent cholera in animal infection models has led to renewed interest in using phages as a prophylactic treatment^9^. There is therefore an urgent need to understand the mechanisms by which *V. cholerae* defends against these and other viruses.

Since 1961 7PET strains have spread out from the Bay of Bengal in a series of three distinct but overlapping waves^10^. Importantly, from Wave 2 onwards strains acquired SXT/R391 integrative and conjugative elements (SXT-ICE), which in addition to carrying multiple antibiotic resistance genes, encode a variable anti-phage defence hotspot that in the globally dominant SXT-ICE harbours either BREX or Restriction-Modification systems active against ICP1-3^10,11^. Additionally, a family of viral satellites, the Phage-inducible chromosomal island-like elements (PLE), also occur sporadically and specifically parasitise ICP1 infection to mediate their own transmission^12,13^. Notably, these elements exemplify the co-evolutionary arms race of defence and counter-defence between bacterial hosts and their viral predators, with the emergence of resistant ICP1 phages that can overcome these defence mechanisms selecting for either alternative SXT-ICE carrying new defence systems or new PLE variants^11,14^. In contrast, how 7PET strains that lack SXT-ICE/PLE defend against these phages remains unknown. Given their ubiquitous nature and ability to shape epidemics, we hypothesised that these strains likely contained additional defence systems with activity against ICP1-3.
