## Supplementary material for "Diverse phage defence systems define West African South American pandemic *Vibrio cholerae*": Table 1

### Sheet: Defence system prediction
Supplementary Table 1 - Summary of defence systems identified by DefenseFinder and PADLOC
Genome RefSeq:
GCF_003063785.1	GCF_013085125.1	GCF_013085165.1	GCF_003097695.1	GCF_013085075.1	GCF_013085105.1
Chromosome 1							PADLOC			DefenseFinder
N16961 locus tag	P27459 locus tag	E7946 locus tag	A1552 locus tag	C6706 locus tag	C6709 locus tag		system	protein.name		type	name_of_profiles_in_sys		Genomic Island
NC002505_VC0175	GTF71_13165	GTF74_13485	A1552VC_02742	GTF72_13480	GTF73_13505		-	-		dCTPdeaminase	dCTPdeaminase__dCTPdeaminase		VSP-I
NC002505_VC0178	GTF71_13140	GTF74_13460	A1552VC_02737	GTF72_13455	GTF73_13480		cbass_type_II	Effector		CBASS_II	CBASS__Phospholipase		VSP-I
NC002505_VC0179	GTF71_13135	GTF74_13455	A1552VC_02736	GTF72_13450	GTF73_13475		cbass_type_II	Cyclase		CBASS_II	CBASS__Cyclase_II		VSP-I
NC002505_VC0180	GTF71_13130	GTF74_13450	A1552VC_02735	GTF72_13445	GTF73_13470		cbass_type_II	E1-E2		CBASS_II	CBASS__AG_E2_Prok-E2_B		VSP-I
NC002505_VC0181	GTF71_13125	GTF74_13445	A1552VC_02734	GTF72_13440	GTF73_13465		cbass_type_II	JAB		CBASS_II	CBASS__Jab		VSP-I
NC002505_VC0392	GTF71_12010	GTF74_12330	A1552VC_00149	GTF72_12305	GTF73_12330		DMS_other	SspA		-	-		-
NC002505_VC0394	GTF71_12000	GTF74_12320	A1552VC_00151	GTF72_12295	GTF73_12320		DMS_other	mad3		-	-		-
NC002505_VC0490	GTF71_11495	GTF74_11815	A1552VC_00254	GTF72_11785	GTF73_11810		Lamassu_Family	LmuB		Lamassu-Fam	Lamassu-Fam__LmuB_SMC_Cap4_nuclease_II		VSP-II
NC002505_VC0491	GTF71_11490	GTF74_11810	A1552VC_00255	GTF72_11780	GTF73_11805		Lamassu_Family	LmuC		Lamassu-Fam	Lamassu-Fam__LmuC_acc_Cap4_nuclease		VSP-II
NC002505_VC0492	GTF71_11485	GTF74_11805	A1552VC_00256	GTF72_11775	GTF73_11800		Lamassu_Family	LmuA		Lamassu-Fam	Lamassu-Fam__LmuA_effector_Cap4_nuclease_II		VSP-II
NC002505_VC0809	GTF71_09955	GTF74_10275	A1552VC_00565	GTF72_10250	GTF73_10275		PDC-S62	PDC-S62		-	-		VPI-1
NC002505_VC0971	GTF71_09190	GTF74_09510	A1552VC_00723	GTF72_09485	GTF73_09510		-	-		GAPS2	GAPS2__GAPS2		-
NC002505_VC1761	GTF71_05465	GTF74_05720	A1552VC_01544	GTF72_05500	GTF73_05525		zorya_type_I	ZorD1		Zorya_TypeI	Zorya_TypeI__ZorD		VPI-2
NC002505_VC1762	GTF71_05460	GTF74_05715	A1552VC_01545	GTF72_05495	GTF73_05520		zorya_type_I	ZorC1		Zorya_TypeI	Zorya_TypeI__ZorC		VPI-2
NC002505_VC1763	GTF71_05455	GTF74_05710	A1552VC_01546	GTF72_05490	GTF73_05515		zorya_type_I	ZorB1		Zorya_TypeI	Zorya__ZorB		VPI-2
NC002505_VC1764	GTF71_05450	GTF74_05705	A1552VC_01547	GTF72_05485	GTF73_05510		zorya_type_I	ZorA1		Zorya_TypeI	Zorya__ZorA		VPI-2
NC002505_VC1765	GTF71_05445	GTF74_05700	A1552VC_01548	GTF72_05480	GTF73_05505		RM_type_I	REase_I		RM_Type_I	RM__Type_I_Reases		VPI-2
NC002505_VC1768	GTF71_05430	GTF74_05685	A1552VC_01551	GTF72_05465	GTF73_05490		RM_type_I	Specificity_I		RM_Type_I	RM__Type_I_S		VPI-2
NC002505_VC1769	GTF71_05425	GTF74_05680	A1552VC_01552	GTF72_05460	GTF73_05485		RM_type_I	MTase_I		RM_Type_I	RM__Type_I_MTases		VPI-2
NC002505_VC1770	GTF71_05420	GTF74_05675	A1552VC_01553	GTF72_05455	GTF73_05480		DdmDE	DdmE		DdmDE	DdmDE__DdmE		VPI-2
NC002505_VC1771	GTF71_05415	GTF74_05670	A1552VC_01554	GTF72_05450	GTF73_05475		DdmDE	DdmD		DdmDE	DdmDE__DdmD		VPI-2
NC002505_VC1772	GTF71_05410	GTF74_05665	A1552VC_01555	GTF72_05445	GTF73_05470		DMS_other	WYL		-	-		VPI-2
NC002505_VC1979	GTF71_04440	GTF74_04695	A1552VC_01752	GTF72_04475	GTF73_04500		dXTPase	dGTPase		dGTPase	dGTPase__Sp_dGTPase		-
NA	NA	NA	NA	NA	NA		retron_I-A	msr-msd		-	-		-
NC002505_VC2385	GTF71_02485	GTF74_02520	A1552VC_02147	GTF72_02520	GTF73_02545		retron_I-A	RT_I-A		Retron_I_A	Retron__RT_Tot		-
NC002505_VC2386	GTF71_02480	GTF74_02515	A1552VC_02148	GTF72_02515	GTF73_02540		retron_I-A	ATPase_I-A		Retron_I_A	Retron_I_A__ATPase_TypeIA		-
NC002505_VC2387	GTF71_02475	GTF74_02510	A1552VC_02149	GTF72_02510	GTF73_02535		retron_I-A	HNH_I-A		Retron_I_A	Septu__PtuB		-
NC002505_VC2392	GTF71_02445	GTF74_02480	A1552VC_02155	GTF72_02480	GTF73_02505		PDC-S07	PDC-S07		-	-		-
Chromosome 2
N16961 locus tag	P27459 locus tag	E7946 locus tag	A1552 locus tag	C6706 locus tag	C6709 locus tag		system	protein.name		type	name_of_profiles_in_sys		Genomic Island
NC002506_VCA0199	GTF71_14330	GTF74_14650	A1552VC_A02976	GTF72_14645	GTF73_14670		Menshen	NsnA		Menshen	Menshen__NsnA		-
NC002506_VCA0200	GTF71_14335	GTF74_14655	A1552VC_A02977	GTF72_14650	GTF73_14675		Menshen	NsnB		Menshen	Menshen__NsnB		-
NC002506_VCA0201	GTF71_14340	GTF74_14660	A1552VC_A02978	GTF72_14655	GTF73_14680		Menshen	NsnC		Menshen	Menshen__NsnC_2726213746		-
NC002506_VCA0308	GTF71_14850	GTF74_15160	A1552VC_A03068	GTF72_15155	GTF73_15180		dXTPase	dGTPase		-	-		Superintegron
NC002506_VCA0367	GTF71_15215	GTF74_15520	A1552VC_A03115	GTF72_15510	GTF73_15535		PDC-M53	PDC-M53A		-	-		Superintegron
NC002506_VCA0368	GTF71_15220	GTF74_15525	A1552VC_A03116	GTF72_15515	GTF73_15540		PDC-M53	PDC-M53B		-	-		Superintegron
NC002506_VCA0433	GTF71_15545	GTF74_15850	A1552VC_A03160	GTF72_15840	GTF73_15865		PDC-S31	PDC-S31		-	-		Superintegron
NC002506_VCA0488	GTF71_15845	GTF74_16150	A1552VC_A03209	GTF72_16140	GTF73_16165		-	-		PfiAT	PfiAT__PfiA		Superintegron
NC002506_VCA0489	GTF71_15850	GTF74_16155	A1552VC_A03210	GTF72_16145	GTF73_16170		-	-		PfiAT	PfiAT__PfiT		Superintegron
NC002506_VCA1050	GTF71_18400	GTF74_18705	A1552VC_A03730	GTF72_18695	GTF73_18720		PDC-S69	PDC-S69		-	-		-
Order according to N16961 locus tag							15 Systems			11 Systems
