## Supplementary material for "Diverse phage defence systems define West African South American pandemic *Vibrio cholerae*": Table 6

### Sheet: dpdA-positive vibriophages
Supplementary Table 6 - Summary of DdpA-encoding vibriophages detected by BLAST
Query	Subject	% identity	Alignment length	Mismatches	Gap opens	Query start	Query end	Subject start	Subject end	evalue	Bit score
dpd_bas24	WLY87264.1	58.306	307	127	1	1	306	1	307	2.3e-130	373
dpd_bas24	QQM14092.1	59.727	293	116	1	1	291	5	297	1.79e-126	363
dpd_bas24	QMV29710.1	60.068	293	115	1	1	291	16	308	2.98e-126	363
dpd_bas24	QAY02047.1	54.487	312	136	2	1	306	5	316	7e-126	362
dpd_bas24	QIW90770.1	54.487	312	136	2	1	306	5	316	7e-126	362
dpd_bas24	QEQ95101.1	54.487	312	136	2	1	306	5	316	1.28e-125	362
dpd_bas24	QEA10953.1	54.487	312	136	2	1	306	5	316	1.28e-125	362
dpd_bas24	QQK88558.1	54.487	312	136	2	1	306	5	316	1.28e-125	362
dpd_bas24	UFK26957.1	54.487	312	136	2	1	306	5	316	1.28e-125	362
dpd_bas24	ANO57493.1	59.044	293	118	1	1	291	5	297	5.8e-125	360
dpd_bas24	XHO50643.1	54.167	312	137	2	1	306	5	316	8.18e-125	360
dpd_bas24	USL90110.1	59.386	293	117	1	1	291	5	297	5.88e-124	357
dpd_bas24	USL90018.1	59.386	293	117	1	1	291	5	297	5.88e-124	357
dpd_bas24	AUS02347.1	44.918	305	164	4	1	304	1	302	3.71e-90	271
dpd_bas24	AUR95456.1	44.918	305	164	4	1	304	1	302	3.71e-90	271
dpd_bas24	AUR88733.1	44.918	305	164	4	1	304	1	302	3.71e-90	271
dpd_bas24	AIM40618.1	45.89	292	156	2	1	291	1	291	1.5e-88	267
dpd_bas24	UZT28620.1	45.89	292	156	2	1	291	1	291	1.5e-88	267
dpd_bas24	YP_009126591.1	45.89	292	156	2	1	291	1	291	1.5e-88	267
Accession	Protein	Organism	Database	Host
>WLY87264.1	hypothetical protein	Vibrio phage vB_VibM_83AMN	GenBank	Vibrio sp.
>QQM14092.1	putative queuine tRNA ribosyltransferase	Vibrio phage pVco-14	GenBank	Vibrio coralliilyticus
>QMV29710.1	tRNA ribosyltransferase	Vibrio phage vB_VnaS-AQKL99	GenBank	Vibrio natriegens
>QAY02047.1	putative tRNA ribosyltransferase	Vibrio phage VspDsh_1	GenBank	Vibrio sp.
>QIW90770.1	UNVERIFIED_ORG: hypothetical protein GCAPEGMB_00451	Vibrio phage V07	GenBank	Vibrio parahaemolyticus
>QEQ95101.1	tRNA ribosyltransferase	Vibrio phage vB_VpS_BA3	GenBank	Vibrio parahaemolyticus
>QEA10953.1	putative tRNA ribosyltransferase	Vibrio phage vB_VpS_CA8	GenBank	Vibrio parahaemolyticus
>QQK88558.1	hypothetical protein	Vibrio phage PH669	GenBank	Vibrio parahaemolyticus
>UFK26957.1	putative tRNA ribosyltransferase	Vibrio phage vB_VpaS_AL-2	GenBank	Vibrio parahaemolyticus
>ANO57493.1	hypothetical protein	Vibrio phage vB_VhaS-tm	GenBank	Vibrio harveyi
>XHO50643.1	hypothetical protein	Vibrio phage vB_VpaS_R29Z	GenBank	Vibrio parahaemolyticus
>USL90110.1	hypothetical protein	Vibrio phage vB_VpaS_CHI	GenBank	Vibrio parahaemolyticus
>USL90018.1	hypothetical protein	Vibrio phage vB_VpaS_ALK	GenBank	Vibrio parahaemolyticus
>AUS02347.1	hypothetical protein NVP2117O_55	Vibrio phage 2.117.O._10N.261.45.E9	GenBank	Vibrio breoganii
>AUR95456.1	hypothetical protein NVP1207B_49	Vibrio phage 1.207.B._10N.222.51.C2	GenBank	Vibrio breoganii
>AUR88733.1	hypothetical protein NVP1117O_55	Vibrio phage 1.117.O._10N.261.45.E9	GenBank	Vibrio breoganii
>AIM40618.1	queuosine tRNA-ribosyltransferase	Vibrio phage VpKK5	GenBank	Vibrio parahaemolyticus
>UZT28620.1	queuosine tRNA-ribosyltransferase	Vibrio phage 033B	GenBank	Vibrio parahaemolyticus
>YP_009126591.1	queuine tRNA-ribosyltransferase	Vibrio phage VpKK5	RefSeq	Vibrio parahaemolyticus
