## Supplementary material for "Diverse phage defence systems define West African South American pandemic *Vibrio cholerae*": Table 7

### Sheet: V. cholerae
V. cholerae strains:
Strain #	Name	Genotype	Source
262	MAK757	MAK757; O1 El Tor Ogawa pre-7th pandemic; isolated in 1937, Celebes Island, Indonesia; GCF_040556435	(111) Chattopadhyay et al., 1993; (112) Drebes-Dörr et al., 2024
2	N16961	N16961; O1 El Tor Inaba; isolated in 1975, Bangladesh; hapR frame-shift; StrepR; GCF_003063785	(113) Heidelberg et al., 2000; (83) Matthey et al., 2018
1504	P27459	P27459; O1 El Tor Inaba; isolated in 1976, Bangladesh; StrepR; GCF_013085125	(114) Pearson et al., 1993; (109) Stuzmann & Blokesch 2020
2600	E7946	E7946; O1 El Tor Ogawa; isolated in 1978, Bahrain; StrepR; GCF_013085165	(115) Miller et al., 1989; (109) Stuzmann & Blokesch 2020
1	A1552	A1552; O1 El Tor Inaba; isolated in 1992, USA (Peruvian origin); RifR; GCF_003097695	(82) Yildiz and Schoolnik, 1998; (83) Matthey et al., 2018
4522	C6706	C6706; O1 El Tor Inaba; isolated in 1991, Peru; StrepS (original isolate; non-mutated luxO); GCF_013085075	(109) Stuzmann & Blokesch 2020
1503	C6709	C6709; O1 El Tor Inaba; isolated in 1991, Peru; StrepR; GCF_013085105	(116) Wachsmuth et al., 1993; (109) Stuzmann & Blokesch 2020
9827	E7946∆manCB	E7946∆manCB::aph; deleted for manC and manB through insertion of aph cassette; O1 antigen-minus; StrepR, KanR	This work
9829	E7946∆ompU	E7946∆ompU::aph; deleted for ompU through insertion of aph cassette; StrepR, KanR	This work
1486	A1552∆VPI-1	A1552∆VPI-1 (∆VC0817-VC0847::FRT); RifR	(89) Blokesch 2012
10,090	A1552∆VPI-2	A1552∆VPI-2 (∆VC1760-VC1809::FRT); RifR	This work
9793	A1552∆VSP-I	A1552∆VSP-I (∆VC0185-VC0175::FRT); RifR	This work
9794	A1552∆VSP-II	A1552∆VSP-II (∆VC0490-VC0516::FRT); RifR	This work
9796	A1552∆VSP-I, ∆VSP-II	A1552∆VSP-I::FRT, ∆VSP-II::FRT); RifR	This work
9749	A1552∆ddm	A1552∆ddm (∆ddmABC-noFRT, ∆ddmDE-noFRT); RifR	This work
9751	A1552∆WASA-1	A1552∆WASA-1 (scarless deletion, pepN (VC1494) locus restored to match N16961 sequence); RifR	This work
9800	C6706∆WASA-1	C6706∆WASA-1 (scarless deletion, pepN (VC1494) locus restored to match N16961 sequence)	This work
9754	C6709∆WASA-1	C6709∆WASA-1 (scarless deletion, pepN (VC1494) locus restored to match N16961 sequence); StrepR	This work
11,913	A1552-WASA-1-KanA	A1552 with aph cassette in the intergenic region between A1552VC_01234-01235; RifR, KanR	This work
11,914	A1552-WASA-1-KanB	A1552 with aph cassette in the intergenic region between A1552VC_01266-01267; RifR, KanR	This work
11,915	E7946-WASA-1-KanA	E7946 transformed with gDNA of A1552-WASA-1-KanA; transfer of WASA-1-KanA was verified by colony PCR; StrepR, KanR	This work
11,916	E7946-WASA-1-KanB	E7946 transformed with gDNA of A1552-WASA-1-KanB; transfer of WASA-1-KanB was verified by colony PCR; StrepR, KanR	This work
9846	P27459-WASA-1-KanA	P27549 transformed with gDNA of A1552-WASA-1-KanA; transfer of WASA-1-KanA was verified by colony PCR; StrepR, KanR	This work
9847	P27459-WASA-1-KanB	P27459 transformed with gDNA of A1552-WASA-1-KanB; transfer of WASA-1-KanB was verified by colony PCR; StrepR, KanR	This work
9806	A1552-WASA∆ROI2	A1552 deleted for region-of-interest #2 of WASA-1 (A1552VC_01261-01263) by bla insertion; RifR, AmpR	This work
9807	A1552-WASA∆ROI3	A1552 deleted for region-of-interest #3 of WASA-1 (A1552VC_01266-01269) by cat insertion; RifR, CmR	This work
9808	A1552-WASA∆ROI4	A1552 deleted for region-of-interest #4 of WASA-1 (A1552VC_01284-01287) by aad9 insertion; RifR, SpecR	This work
9831	A1552-WASA∆ROI4∆ROI1	A1552-WASA∆ROI4 additionally deleted for region-of-interest #1 of WASA-1 (A1552VC_01230-01234) by aph insertion; RifR, SpecR, KanR	This work
9843	A1552-WASA∆01235-end	A1552 deleted for WASA-1 genes A1552VC_01235 to A1552VC_01287 using TransFLP; RifR	This work
9821	A1552∆VC_01287	A1552∆VC_01287::aph; A1552 deleted for A1552VC_01287 through insertion of aph; RifR, KanR	This work
9838	A1552∆wonAB	A1552∆wonAB(A1552VC_01233-34)::kan; RifR, KanR	This work
9875	A1552∆wonAB, TnAraC-wonAB	A1552∆wonAB(A1552VC_01233-34)::kan with integrated TnAraC-wonAB; RifR, KanR, GentR	This work
9878	E7946-TnAraC-wonAB	E7946 with integrated TnAraC-wonAB; StrepR, GentR	This work
9901	P27459-TnAraC-wonAB	P27459 with integrated TnAraC-wonAB; StrepR, GentR	This work
9880	N16961-TnAraC-wonAB	N16961 with integrated TnAraC-wonAB; StrepR, GentR	This work
9913	E7946-TnAraC-wonA	E7946 with integrated TnAraC-wonA; StrepR, GentR	This work
9914	E7946-TnAraC-wonB	E7946 with integrated TnAraC-wonB; StrepR, GentR	This work
9941	A1552-WonA[K34A]	A1552-wonA[K34A]; RifR	This work
9942	A1552-WonA[R182A]	A1552-wonA[R182A]; RifR	This work
9943	A1552-WonA[E300A]	A1552-wonA[E300A]; RifR	This work
9944	A1552-WonA[H333A]	A1552-wonA[H333A]; RifR	This work
9945	A1552-WonB[K71A]	A1552-wonB[K71A]; RifR	This work
252	AIIφO139#3	A1552 serogroup converted O1>O139; RifR	(117) Blokesch & Schoolnik 2007
10,092	A1552-HU-mNG	A1552-hupA(VC0273)-mNeonGreen::FRT; RifR	This work
10,290	A1552∆WASA-1, HU-mNG	A1552∆WASA-1, hupA(VC0273)-mNeonGreen::FRT; RifR	This work
10,348	A1552-TnAraC-gp122-mNG	A1552 with integrated TnAraC-ICP1_gp122-mNeonGreen; RifR	This work
10,351	A1552∆WASA-1, TnAraC-gp122-mNG	A1552∆WASA-1 with integrated TnAraC-ICP1_gp122-mNeonGreen; RifR	This work
8503	A1552-TnAraC	A1552 with integrated TnAraC; RifR, GentR	This work
10,106	A1552-TnAraC-wonA	A1552 with integrated TnAraC-wonA; RifR, GentR	This work
10,107	A1552-TnAraC-wonB	A1552 with integrated TnAraC-wonB; RifR, GentR	This work
10,207	A1552-TnAraC-wonB[K71A]	A1552 with integrated TnAraC-wonB[K71A]; RifR, GentR	This work
9882	A1552-TnAraC-wonAB	A1552 with integrated TnAraC-wonAB; RifR, GentR	This work
9894	A1552∆wonAB, TnAraC-wonB	A1552∆wonAB::kan with integrated TnAraC-wonB; RifR, GentR	This work
10,022	A1552∆wonA	A1552∆wonA(A1552VC_01233)::kan; RifR, KanR	This work
10,163	A1552∆wonA, TnAraC-wonB	A1552∆wonA(A1552VC_01233)::kan with integrated TnAraC-wonB; RifR, KanR, GentR	This work
9837	A1552∆wonB	A1552∆wonB(A1552VC_01234)::kan; RifR, KanR	This work
9896	A1552∆wonB, TnAraC-wonB	A1552∆wonB(A1552VC_01234)::kan with integrated TnAraC-wonB; RifR, KanR, GentR	This work
10,406	A1552-WonA[K34A], TnAraC-wonB	A1552-wonA[K34A] with integrated TnAraC-wonB; RifR, GentR	This work
10,407	A1552-WonA[R182A], TnAraC-wonB	A1552-wonA[R182A] with integrated TnAraC-wonB; RifR, GentR	This work
10,408	A1552-WonA[E300A], TnAraC-wonB	A1552-wonA[E300A] with integrated TnAraC-wonB; RifR, GentR	This work
10,409	A1552-WonA[H333A], TnAraC-wonB	A1552-wonA[H333A] with integrated TnAraC-wonB; RifR, GentR	This work
10,859	A1552-HU-mNG, TnAraC-wonB	A1552-hupA(VC0273)-mNeonGreen::FRT with integrated TnAraC-wonB; RifR, GentR	This work
10,314	A1552-HU-mNG, TnAraC-wonB[K71A]	A1552-hupA(VC0273)-mNeonGreen::FRT with integrated TnAraC-wonB[K71A]; RifR, GentR	This work
9918	A1552∆lon	A1552∆lon(VC1920)::FRT-kan-FRT	This work
10,864	A1552∆lon, TnAraC-wonB	A1552∆lon(VC1920)::FRT-kan-FRT, with integrated TnAraC-wonB; RifR, KanR, GentR	This work
10,866	A1552∆lon, TnAraC-wonB[K71A]	A1552∆lon(VC1920)::FRT-kan-FRT, with integrated TnAraC-wonB[K71A]; RifR, KanR, GentR	This work
11,874	MAK757∆manCB	MAK757∆manCB::aph; deleted for manC and manB through insertion of aph cassette; O1 antigen-minus; KanR	This work
11,211	N16961∆ddmABC	N16961∆ddmABC (∆ddmABC-noFRT); StrepR	This work
11,209	P27459∆ddmABC	P27459∆ddmABC (∆ddmABC-noFRT); StrepR	This work
11,208	E7946∆ddmABC	E7946∆ddmABC (∆ddmABC-noFRT); StrepR	This work
9747	A1552∆ddmABC	A1552∆ddmABC (∆ddmABC-noFRT); RifR	(25) Vizzarro et al., 2024
12,259	C6706∆ddmABC	C6706∆ddmABC (∆ddmABC-noFRT)	This work
12,400	C6706∆grwAB	C6706∆grwAB (GTF72_11685-80)	This work
12,399	C6706∆VcSduA	C6706∆VcSduA (GTF72_11675)	This work
11,893	C6706∆VSP-II	C6706∆VSP-II(VC0490-VC0516)::FRT-kan-FRT; KanR	This work
12,313	C6706∆ddmABC∆LAT-1	C6706∆ddmABC∆LAT-1(GTF72_11685-65)::FRT-cat-FRT; CmR	This work
12,424	C6706∆ddmABC∆grwAB	C6706∆ddmABC∆grwAB(GTF72_11685-80)	This work
12,370	C6706∆ddmABC∆VcSduA	C6706∆ddmABC∆VcSduA(GTF72_11675)	This work
12,490	C6706∆ddmABC∆VcSduA, TnAraC-ddmABC	C6706∆ddmABC∆VcSduA, with integrated TnAraC-ddmABC; GentR	This work
12,492	C6706∆ddmABC∆VcSduA, TnAraC-VcSduA	C6706∆ddmABC∆VcSduA, with integrated TnAraC-VcSduA; GentR	This work
12,477	E7946∆ddmABC, TnAraC-VcSduA	E7946∆ddmABC, with integrated TnAraC-VcSduA; StrepR, GentR	This work
12,502	P27459∆ddmABC, TnAraC-VcSduA	P27459∆ddmABC, with integrated TnAraC-VcSduA; StrepR, GentR	This work
11,455	N19-2759	N19-2759; non-O1/non-O139 clinical isolate; isolated in 2019, Switzerland; CmR, StrepR; GCA_046097525.1	(78) Meyer et al., 2024
V. cholerae locus tag numbers are according to Heidelberg et al., (2000); A1552-specific locus tags are according to Matthey et al., (2018); C6706-specific locus tags are according to Stuzmann & Blokesch (2020).
Cm - Chloramphenicol; Gent – Gentamicin; Kan – Kanamycin; Rif – Rifampicin; Spec - Spectinomycin; Strep – Streptomycin

### Sheet: E. coli
E. coli strains:
Strain #	Name	Genotype	Source
648	S17-1 λpir	TpR SmR thi pro hsdR- hsdM+ recA RP4-2-Tc::Mu-Km::Tn7 (λpir)	(85) Simon et al., 1983
4662	MFDpir	MG1655 RP4-2-Tc::[∆Mu1::aac(3)IV-∆aphA-∆nic35-∆Mu2::zeo] ∆dapA::(erm-pir) ∆recA	(86) Ferrières et al., 2010
4441	MG1655∆araCBAD	MG1655∆araCBAD	(84) Aoki et al., 2019
10,858	MG1655∆araCBAD-TnAraC	MG1655∆araCBAD with integrated TnAraC; GentR	(25) Vizzarro et al., 2024
10,855	MG1655∆araCBAD-TnAraC-wonAB	MG1655∆araCBAD with integrated TnAraC-wonAB; GentR	This work
9947	MG1655∆araCBAD-TnAraC-grwA	MG1655∆araCBAD with integrated TnAraC-grwA; GentR	This work
9948	MG1655∆araCBAD-TnAraC-grwB	MG1655∆araCBAD with integrated TnAraC-grwB; GentR	This work
9949	MG1655∆araCBAD-TnAraC-VcsduA	MG1655∆araCBAD with integrated TnAraC-VcsduA; GentR	This work
9950	MG1655∆araCBAD-TnAraC-grwAB	MG1655∆araCBAD with integrated TnAraC-grwAB; GentR	This work
9951	MG1655∆araCBAD-TnAraC-grwAB-VcsduA	MG1655∆araCBAD with integrated TnAraC-grwAB-VcsduA; GentR	This work
10,461	MG1655∆araCBAD-TnAraC-grwA[R81A]B	MG1655∆araCBAD with integrated TnAraC-grwA[R81A]B; GentR	This work
10,462	MG1655∆araCBAD-TnAraC-grwA[H431A]B	MG1655∆araCBAD with integrated TnAraC-grwA[H431A]B; GentR	This work
10,463	MG1655∆araCBAD-TnAraC-grwA[N521A]B	MG1655∆araCBAD with integrated TnAraC-grwA[N521A]B; GentR	This work
10,464	MG1655∆araCBAD-TnAraC-grwA[N530A]B	MG1655∆araCBAD with integrated TnAraC-grwA[N530A]B; GentR	This work
10,465	MG1655∆araCBAD-TnAraC-grwAB[R86A]	MG1655∆araCBAD with integrated TnAraC-grwAB[R86A]; GentR	This work
10,856	MG1655∆araCBAD-TnAraC-VcsduA[E27A]	MG1655∆araCBAD with integrated TnAraC-VcsduA[E27A]; GentR	This work
10,857	MG1655∆araCBAD-TnAraC-VcsduA[K557A]	MG1655∆araCBAD with integrated TnAraC-VcsduA[K557A]; GentR	This work
Gent – Gentamicin

### Sheet: Plasmids
Plasmids used for strain construction:
Strain #
S17-1 λpir	MFDpir	Name	Genotype	Source
649	-	pGP704-Sac28 (p28)	pGP704-Sac28, oriR6K, sacB; AmpR	(91) Meibom et al., 2004
1203	-	pBR-FLP	pBR322 derivative containing FLP+, λ cI857+, λ pR from pCP20 integrated into the EcoRV site of pBR322, used for FLP recombination; AmpR	(88) De Souza Silva et al., 2010
3782	-	pBR-FRT-Kan-FRT2	pBR322 derivative containing improved FRT-aph-FRT cassette, used as template for TransFLP; AmpR, KanR	(118) Metzger et al., 2016
3783	-	pBR-FRT-Cat-FRT2	pBR322 derivative containing improved FRT-cat-FRT cassette, used as template for TransFLP; AmpR, CmR	(118) Metzger et al., 2016
5513	8793	pGP704-TnAraC	pGP704 with mini-Tn7 carrying araC and the araBAD promoter (PBAD); AmpR, GentR	(119) Adams et al., 2019; (109) Stutzmann & Blokesch 2020
9726	-	p28∆WASA-1	pGP704-Sac28-∆WASA-1, oriR6K, sacB; AmpR	This work
9727	-	p28∆ddmABC	pGP704-Sac28-∆ddmABC, oriR6K, sacB; AmpR	(25) Vizzarro et al., 2024
9728	-	p28∆ddmDE	pGP704-Sac28-∆ddmDE, oriR6K, sacB; AmpR	This work
10,575	-	p28-WonA[K34A]	pGP704-Sac28-WonA[K34A], oriR6K, sacB; AmpR	This work
10,576	-	p28-WonA[R182A]	pGP704-Sac28-WonA[R182A], oriR6K, sacB; AmpR	This work
10,577	-	p28-WonA[E300A]	pGP704-Sac28-WonA[E300A], oriR6K, sacB; AmpR	This work
10,578	-	p28-WonA[H333A]	pGP704-Sac28-WonA[H333A], oriR6K, sacB; AmpR	This work
10,579	-	p28-WonB[K71A]	pGP704-Sac28-WonB[K71A], oriR6K, sacB; AmpR	This work
9870	-	pGP704-TnAraC-wonA	pGP704 with mini-Tn7 carrying araC and PBAD-wonA[A1552VC_01233]; AmpR, GentR	This work
9871	-	pGP704-TnAraC-wonB	pGP704 with mini-Tn7 carrying araC and PBAD-wonB[A1552VC_01234]; AmpR, GentR	This work
9866	9872	pGP704-TnAraC-wonAB	pGP704 with mini-Tn7 carrying araC and PBAD-wonAB[A1552VC_01233-34]; AmpR, GentR	This work
10,323	-	pGP704-TnAraC-gp122-mNG	pGP704 with mini-Tn7 carrying araC and PBAD-ICP1_gp122-mNeonGreen; AmpR, GentR	This work
10,167	-	pGP704-TnAraC-wonB[K71A]	pGP704 with mini-Tn7 carrying araC and PBAD-wonB[K71A]; AmpR, GentR	This work
10,581	10,586	pGP704-TnAraC-grwA	pGP704 with mini-Tn7 carrying araC and PBAD-grwA[A1552VC_00274]; AmpR, GentR	This work
10,582	10,587	pGP704-TnAraC-grwB	pGP704 with mini-Tn7 carrying araC and PBAD-grwB[A1552VC_00275]; AmpR, GentR	This work
10,583	10,588	pGP704-TnAraC-VcsduA	pGP704 with mini-Tn7 carrying araC and PBAD-VcsduA[A1552VC_00276]; AmpR, GentR	This work
10,584	10,589	pGP704-TnAraC-grwAB	pGP704 with mini-Tn7 carrying araC and PBAD-grwAB[A1552VC_00274-75]; AmpR, GentR	This work
10,585	10,590	pGP704-TnAraC-grwAB-VcsduA	pGP704 with mini-Tn7 carrying araC and PBAD-grwAB-VcsduA[A1552VC_00274-76]; AmpR, GentR	This work
10,168	10,212	pGP704-TnAraC-grwA[R81A]B	pGP704 with mini-Tn7 carrying araC and PBAD-grwA[R81A]B; AmpR, GentR	This work
10,169	10,213	pGP704-TnAraC-grwA[H431A]B	pGP704 with mini-Tn7 carrying araC and PBAD-grwA[H431A]B; AmpR, GentR	This work
10,170	10,214	pGP704-TnAraC-grwA[N521A]B	pGP704 with mini-Tn7 carrying araC and PBAD-grwA[N521A]B; AmpR, GentR	This work
10,171	10,215	pGP704-TnAraC-grwA[N530A]B	pGP704 with mini-Tn7 carrying araC and PBAD-grwA[N530A]B; AmpR, GentR	This work
10,172	10,216	pGP704-TnAraC-grwAB[R86A]	pGP704 with mini-Tn7 carrying araC and PBAD-grwAB[R86A]; AmpR, GentR	This work
10,173	10,217	pGP704-TnAraC-VcsduA[E27A]	pGP704 with mini-Tn7 carrying araC and PBAD-VcsduA[E27A]; AmpR, GentR	This work
10,174	10,218	pGP704-TnAraC-VcsduA[K557A]	pGP704 with mini-Tn7 carrying araC and PBAD-VcsduA[K557A]; AmpR, GentR	This work
11,823	-	p28-∆manCB::aph	pGP704-Sac28-∆manCB::aph, oriR6K, sacB; AmpR, KanR	This work
V. cholerae A1552-specific locus tags are according to Matthey et al., (2018).
Amp – Ampicillin; Cm – Chloramphenicol; Gent – Gentamicin; Kan – Kanamycin

### Sheet: Vibriophages
International Centre for Diarrheal Disease Research, Bangladesh cholera phages (ICP):
Phage	Morphotype	Name	Country of Isolation	ICTV family; subfamily	ICTV genus	ICTV species	Accession number	Genome (bp)	Reference
ICP1-1992	myovirus	Vibrio phage ICP1 isolate 1992_Ind_M4	India	unclassified; unclassified	Mohonavirus	Mohonavirus ICP1	MW794141	127,093	(8) Boyd et al., 2021
ICP1-2001	myovirus	Vibrio phage ICP1	Bangladesh	unclassified; unclassified	Mohonavirus	Mohonavirus ICP1	HQ641347	125,956	(7) Seed et al., 2011
ICP1-2006	myovirus	Vibrio phage ICP1_2006_E	Bangladesh	unclassified; unclassified	Mohonavirus	unclassified	MH310934	128,298	(120) Angermeyer et al., 2018
ICP1-2017	myovirus	Vibrio phage ICP1_2017_Dha_D	Bangladesh	unclassified; unclassified	Mohonavirus	Mohonavirus ICP1	MW794160	125,101	(11) LeGault et al., 2021
ICP1-2019	myovirus	Vibrio phage ICP1_2019_Dha_007	Bangladesh	unclassified; unclassified	Mohonavirus	Mohonavirus ICP1	MW794184	123,217	(11) LeGault et al., 2021
ICP1_2004	myovirus	Vibrio phage ICP1_2004_A	Bangladesh	unclassified; unclassified	Mohonavirus	unclassified	HQ641354	128,083	(7) Seed et al., 2011
ICP1_2005	myovirus	Vibrio phage ICP1_2005_A	Bangladesh	unclassified; unclassified	Mohonavirus	unclassified	HQ641352	129,373	(7) Seed et al., 2011
ICP1_2011	myovirus	Vibrio phage ICP1_2011_A	Bangladesh	unclassified; unclassified	Mohonavirus	unclassified	MH310933	126,861	(7) Seed et al., 2011
DRC32	myovirus	Vibrio phage ICP1 isolate 2017_DRC_32	Democratic Republic of the Congo	unclassified; unclassified	Mohonavirus	Mohonavirus ICP1	MW794143	130,459	(17) Alam et al. 2022
DRC48	myovirus	Vibrio phage ICP1 isolate 2017_DRC_48	Democratic Republic of the Congo	unclassified; unclassified	Mohonavirus	Mohonavirus ICP1	MW794144	130,459	(17) Alam et al. 2022
DRC55	myovirus	Vibrio phage ICP1 isolate 2017_DRC_55	Democratic Republic of the Congo	unclassified; unclassified	Mohonavirus	Mohonavirus ICP1	MW794145	130,459	(17) Alam et al. 2022
DRC72	myovirus	Vibrio phage ICP1 isolate 2017_DRC_72	Democratic Republic of the Congo	unclassified; unclassified	Mohonavirus	Mohonavirus ICP1	MW794146	130,472	(17) Alam et al. 2022
DRC74	myovirus	Vibrio phage ICP1 isolate 2017_DRC_74	Democratic Republic of the Congo	unclassified; unclassified	Mohonavirus	Mohonavirus ICP1	MW794147	130,472	(17) Alam et al. 2022
DRC82	myovirus	Vibrio phage ICP1 isolate 2017_DRC_82	Democratic Republic of the Congo	unclassified; unclassified	Mohonavirus	Mohonavirus ICP1	MW794148	130,447	(17) Alam et al. 2022
DRC87	myovirus	Vibrio phage ICP1 isolate 2017_DRC_87	Democratic Republic of the Congo	unclassified; unclassified	Mohonavirus	Mohonavirus ICP1	MW794149	130,476	(17) Alam et al. 2022
DRC106	myovirus	Vibrio phage ICP1 isolate 2017_DRC_106	Democratic Republic of the Congo	unclassified; unclassified	Mohonavirus	Mohonavirus ICP1	MW794142	130,474	(17) Alam et al. 2022
ICP2-2004	podovirus	Vibrio phage ICP2	Bangladesh	Zobellviridae; unclassified	Icepovirus	Icepovirus bengalense	HQ641345	49,675	(7) Seed et al., 2011
ICP2-2013	podovirus	Vibrio phage ICP2_2013_A_Haiti	Haiti	Zobellviridae; unclassified	Icepovirus	unclassified	KM224879	50,440	(15) Seed et al., 2014
ICP3-2007	podovirus	Vibrio phage ICP3	Bangladesh	Autographiviridae; Studiervirinae	Chatterjeevirus	Chatterjeevirus ICP3	HQ641340	39,162	(7) Seed et al., 2011
ICP3-M1	podovirus	Vibrio phage ICP3_2016_M1	Bangladesh	Autographiviridae; Studiervirinae	Chatterjeevirus	Chatterjeevirus ICP3	ON464735	38,345	(121) O'Hara et al., 2022
ICP3-M2	podovirus	Vibrio phage ICP3_2016_M2	Bangladesh	Autographiviridae; Studiervirinae	Chatterjeevirus	Chatterjeevirus ICP3	ON464736	38,345	(121) O'Hara et al., 2022
X29	myovirus	Vibrio phage X29	India	unclassified; unclassified	unclassified	unclassified	KJ572845	41,569	(71) Bhandare et al., 2017
Taxonomic infromation is according to the associated record in the NCBI taxonomy database.
X29 (HER66) was obtained from the Félix d'Hérelle Reference Center for Bacterial Viruses.

### Sheet: Coliphages
BASEL (BActeriophage SElection for your Laboratory) collection bacteriophages used in this work:
Phage	Morphotype	Name	ICTV family; subfamily	ICTV genus	ICTV species	NCBI GenBank accession	Genome (bp)
Bas01	siphovirus	Escherichia phage AugustePiccard	Drexlerviridae; Braunvirinae	unclassified	unclassified	MZ501051	50,126
Bas03	siphovirus	Escherichia phage JulesPiccard	Drexlerviridae; Braunvirinae	unclassified	unclassified	MZ501087	47,731
Bas04	siphovirus	Escherichia phage FritzSarasin	Drexlerviridae; Tempevirinae	Warwickvirus	Warwickvirus tonnikala	MZ501069	51,777
Bas05	siphovirus	Escherichia phage PeterMerian	Drexlerviridae; Tempevirinae	Warwickvirus	unclassified	MZ501101	47,775
Bas06	siphovirus	Escherichia phage KarlJaspers	Drexlerviridae; Tempevirinae	Hanrivervirus	unclassified	MZ501090	51,474
Bas07	siphovirus	Escherichia phage JakobBernoulli	Drexlerviridae; Tempevirinae	Hanrivervirus	unclassified	MZ501079	51,129
Bas08	siphovirus	Escherichia phage DanielBernoulli	Drexlerviridae; Tempevirinae	Tlsvirus	unclassified	MZ501059	50,731
Bas09	siphovirus	Escherichia phage PaulSarasin	Drexlerviridae; Tempevirinae	Changchunvirus	unclassified	MZ501099	51,285
Bas13	siphovirus	Escherichia phage LeonhardEuler	Drexlerviridae; Tunavirinae	Tunavirus	unclassified	MZ501092	50,192
Bas14	siphovirus	Escherichia phage TheodorHerzl	unclassified	Dhillonvirus	unclassified	MZ501107	43,627
Bas15	siphovirus	Escherichia phage PaulFeyerabend	unclassified	Dhillonvirus	unclassified	MZ501097	44,550
Bas16	siphovirus	Escherichia phage GeorgBuechner	unclassified	Dhillonvirus	unclassified	MZ501070	44,295
Bas17	siphovirus	Escherichia phage KarlBarth	unclassified	Dhillonvirus	unclassified	MZ501088	43,104
Bas18	siphovirus	Escherichia phage Oekolampad	unclassified	Dhillonvirus	unclassified	MZ501095	44,882
Bas19	siphovirus	Escherichia phage ChristophMerian	unclassified; Queuovirinae	Nonagvirus	unclassified	MZ501057	58,073
Bas20	siphovirus	Escherichia phage FritzHoffmann	unclassified; Queuovirinae	Nonagvirus	unclassified	MZ501068	59,834
Bas21	siphovirus	Escherichia phage GottfriedDienst	unclassified; Queuovirinae	Seuratvirus	unclassified	MZ501071	56,589
Bas22	siphovirus	Escherichia phage KurtStettler	unclassified; Queuovirinae	Seuratvirus	unclassified	MZ501091	58,567
Bas23	siphovirus	Escherichia phage WildeMaa	unclassified; Queuovirinae	Seuratvirus	unclassified	MZ501112	60,090
Bas24	siphovirus	Escherichia phage SeppeHuegi	unclassified; Queuovirinae	Seuratvirus	unclassified	MZ501104	60,068
Bas25	siphovirus	Escherichia phage VogelGryff	unclassified; Queuovirinae	Seuratvirus	unclassified	MZ501110	58,342
Bas26	siphovirus	Escherichia phage GreteKellenberger	Demerecviridae; Markadamsvirinae	Eseptimavirus	unclassified	MZ501072	114,196
Bas27	siphovirus	Escherichia phage TrudiGerster	Demerecviridae; Markadamsvirinae	Eseptimavirus	unclassified	MZ501108	114,179
Bas28	siphovirus	Escherichia phage IrmaTschudi	Demerecviridae; Markadamsvirinae	Eseptimavirus	unclassified	MZ501076	115,446
Bas29	siphovirus	Escherichia phage SuperGirl	Demerecviridae; Markadamsvirinae	Eseptimavirus	unclassified	MZ501105	110,821
Bas30	siphovirus	Escherichia phage TrudiRoth	Demerecviridae; Markadamsvirinae	Eseptimavirus	unclassified	MZ501109	114,488
Bas31	siphovirus	Escherichia phage DaisyDussoix	Demerecviridae; Markadamsvirinae	Tequintavirus	unclassified	MZ501058	113,532
Bas32	siphovirus	Escherichia phage IrisVonRoten	Demerecviridae; Markadamsvirinae	Tequintavirus	unclassified	MZ501075	112,239
Bas33	siphovirus	Escherichia phage HildyBeyeler	Demerecviridae; Markadamsvirinae	Tequintavirus	unclassified	MZ501074	111,607
Bas34	siphovirus	Escherichia phage SelmaRatti	Demerecviridae; Markadamsvirinae	Tequintavirus	unclassified	MZ501103	107,080
T5	siphovirus	Escherichia phage T5 (reference)	Demerecviridae; Markadamsvirinae	Tequintavirus	Tequintavirus T5	NC_005859.1	121,750
Bas35	myovirus	Escherichia phage WilhelmHis	Straboviridae; Tevenvirinae	Tequatrovirus	Tequatrovirus gee4498	MZ501113	166,861
Bas36	myovirus	Escherichia phage Paracelsus	Straboviridae; Tevenvirinae	Tequatrovirus	Tequatrovirus ecombl75	MZ501096	167,732
Bas37	myovirus	Escherichia phage KarlGJung	Straboviridae; Tevenvirinae	Tequatrovirus	Tequatrovirus pyps2t	MZ501089	167,832
Bas38	myovirus	Escherichia phage AugustSocin	Straboviridae; Tevenvirinae	Tequatrovirus	unclassified	MZ501052	167,411
Bas39	myovirus	Escherichia phage FriedrichMiescher	Straboviridae; Tevenvirinae	Tequatrovirus	Tequatrovirus teqdroes	MZ501066	169,509
Bas40	myovirus	Escherichia phage FelixPlatter	Straboviridae; Tevenvirinae	Tequatrovirus	Tequatrovirus teqdroes	MZ501065	164,714
Bas41	myovirus	Escherichia phage FriedrichZschokke	Straboviridae; Tevenvirinae	Tequatrovirus	Tequatrovirus teqhad	MZ501067	165,574
Bas42	myovirus	Escherichia phage AndreasVesalius	Straboviridae; Tevenvirinae	Tequatrovirus	Tequatrovirus teqdroes	MZ501050	168,255
Bas43	myovirus	Escherichia phage TadeuszReichstein	Straboviridae; Tevenvirinae	Tequatrovirus	unclassified	MZ501106	166,115
Bas44	myovirus	Escherichia phage AdolfPortmann	Straboviridae; Tevenvirinae	Tequatrovirus	Tequatrovirus teqdroes	MZ501046	166,773
T2	myovirus	Escherichia phage T2 (reference)	Straboviridae; Tevenvirinae	Tequatrovirus	Tequatrovirus T2	MH751506.1	163,832
T4	myovirus	Escherichia phage T4D (reference)	Straboviridae; Tevenvirinae	Tequatrovirus	Tequatrovirus T4	NC_000866.4	168,903
T6	myovirus	Escherichia phage T6 (reference)	Straboviridae; Tevenvirinae	Tequatrovirus	Tequatrovirus T6	MH550421.1	168,706
Bas46	myovirus	Escherichia phage ChristianSchoenbein	Straboviridae; Tevenvirinae	Mosigvirus	Mosigvirus phapec2	MZ501056	169,031
Bas47	myovirus	Escherichia phage AlbertHofmann	Straboviridae; Tevenvirinae	Mosigvirus	Mosigvirus phapec2	MZ501047	168,968
Bas48	myovirus	Escherichia phage CarlMeissner	unclassified; Vequintavirinae	Vequintavirus	Vequintavirus murica	MZ501054	137,623
Bas49	myovirus	Escherichia phage EmilHeitz	unclassified; Vequintavirinae	Vequintavirus	unclassified	MZ501062	139,980
Bas50	myovirus	Escherichia phage DrSchubert	unclassified; Vequintavirinae	Vequintavirus	unclassified	MZ501060	138,240
Bas51	myovirus	Escherichia phage WalterGehring	unclassified; Vequintavirinae	Vequintavirus	unclassified	MZ501111	140,659
Bas52	myovirus	Escherichia phage RudolfGeigy	unclassified; Vequintavirinae	Vequintavirus	unclassified	MZ501102	137,380
Bas53	myovirus	Escherichia phage JohannBauhin	unclassified; Vequintavirinae	Vequintavirus	Vequintavirus slur16	MZ501083	135,602
Bas54	myovirus	Escherichia phage MaxBurger	unclassified; Vequintavirinae	Vequintavirus	unclassified	MZ501093	136,346
Bas55	myovirus	Escherichia phage JeffSchatz	unclassified; Vequintavirinae	Vequintavirus	Vequintavirus APECc02	MZ501082	135,630
Bas56	myovirus	Escherichia phage AlexBoehm	unclassified; Vequintavirinae	Vequintavirus	unclassified	MZ501048	135,345
Bas57	myovirus	Escherichia phage MaxTheCat	unclassified; Vequintavirinae	Vequintavirus	Vequintavirus APECc02	MZ501094	135,061
Bas58	myovirus	Escherichia phage HeinrichReichert	unclassified; Vequintavirinae	Vequintavirus	Vequintavirus murica	MZ501073	136,906
Bas59	myovirus	Escherichia phage EduardKellenberger	unclassified; Vequintavirinae	Vequintavirus	Vequintavirus murica	MZ501061	131,526
Bas60	myovirus	Escherichia phage PaulScherrer	unclassified; Stephanstirmvirinae	Justusliebigvirus	unclassified	MZ501100	150,425
Bas61	myovirus	Escherichia phage EmilieFrey	unclassified; Stephanstirmvirinae	Justusliebigvirus	unclassified	MZ501063	146,666
Bas62	myovirus	Escherichia phage JohannJBalmer	unclassified; Stephanstirmvirinae	Justusliebigvirus	unclassified	MZ501084	144,831
Bas63	myovirus	Escherichia phage JohannRWettstein	unclassified; Ounavirinae	Felixounavirus	unclassified	MZ501086	87,100
Bas64	podovirus	Escherichia phage JeanTinguely	Autographiviridae; Studiervirinae	Teseptimavirus	unclassified	MZ501081	39,842
Bas65	podovirus	Escherichia phage JacobBurckhardt	Autographiviridae; Studiervirinae	Teseptimavirus	unclassified	MZ501078	39,451
T7	podovirus	Escherichia phage T7 (reference)	Autographiviridae; Studiervirinae	Teseptimavirus	Teseptimavirus T7	NC_001604	39,937
Bas66	podovirus	Escherichia phage T3K12	Autographiviridae; Studiervirinae	Teetrevirus	Escherichia virus T3	n.a.	38,194
Bas67	podovirus	Escherichia phage ErnstBeyeler	Autographiviridae; Studiervirinae	Berlinvirus	unclassified	MZ501064	39,315
Bas68	podovirus	Escherichia phage CarlSpitteler	Autographiviridae; Studiervirinae	Berlinvirus	unclassified	MZ501055	39,466
Bas69	podovirus	Escherichia phage AlfredRasser	Schitoviridae; Enquatrovirinae	Enquatrovirus	Enquatrovirus N4	MZ501049	70,849
N4	podovirus	Escherichia phage N4 (reference)	Schitoviridae; Enquatrovirinae	Enquatrovirus	Enquatrovirus N4	NC_008720.1	70,153
Table modified from (38) Maffei et al., 2021

### Sheet: Defence systems
Defence systems identified in this work:
System	Component	Locus Tag	System start (bp)	System end (bp)	GenBank Accession	Gene length (bp)	Protein length (aa)	Protein Mw (kDa)	Protein seq
WonAB	WonA	A1552VC_01233	1336123	1337388	AWB73975.1	1266	421	48.6	MAETLKVKNFLVIKNAEIDIKRINIIIGPQANGKSLLAKLVYFFQCISKGVFDCVRLDQTKYQFDKLILSNFEQRFPRYSWENTSFIIEYTFNDLKFTISGVKKTNGKTSLKIRYSDILTKSINNKKKLFKKKFEEASANERKVYPAYDIKSMIMYESIADSLKNDLKNTFYHDAVFIPASRTFFANLQKNIFTFLASNLDIDPYLKEFGSLYENAKRLYNDPYLKRRNVERVIQEVQADLQAVVNGDYEYIDEQDWIVNKGKRINLINASSGQQESLPMLLVLATWTAVKENCMFFIEEPEAHLFPTSQGRIVSILSKIYSETNSRFFLTSHSPYILSAFNNFIMAKDVIDNGNFTLKRFVEVNGSGSPINFDDVSAYTIVDGNTKCISDTEYRMVGA…
	WonB	A1552VC_01234	1337390	1337812	AWB73976.1	423	140	16.1	MDFNVHTTVSKDPIIVLKEKKSKFELLNENRINVSKVKVDGGIINCALKKRCDWILSYNKTNDYALFIELKGCDLDEAIKQLKATLDYTQDVYRNHVRQCFAVTTSVPKFGTSAQRKSRDFYHKTRSTLTIKNTPVKHGI*
GrwAB	GrwA	A1552VC_00274	268547	270358	AWB73057.1	1812	603	70.1	MSVENNLVLKPISELLDESFFIPAYQRGYRWTKRQVTELLDDIKEFQKQSEEGPKSAFYCLQPIVVKKHGDSWELVDGQQRLTTIFIILTHLKDILTLLGKSRYQLSYETRVDSADFLNDINEERGEENIDFYHIVEAKRAVDEWFNTQSTAYPISFIQTLLNDDEMGKNVKVIWYQINDNEDVTDVFTRLNLGKIPLVNAELVKALFLKSSNFDKNGSVAKHLQQLNISQEWDAIEKRLQDDAFWYFISNESTKTNRIEFVLKLAARYLDREGILDSDKLKVFLQFNRLLSHNVGGVDVAKEWLKIKQCYMTLEEWFNDRALFHLIGYLVSQGVDLEELFILNQESETKYEFRQELIKRIFRLLFIGGNLSNNSKEYLQEKLDSLGYESGARKIRSLL…
	GrwB	A1552VC_00275	270358	272823	AWB73058.1	2466	821	95.4	MEQGKGLTFFGLFDAIDIIQIPILQRDYAQGRAEEFEVRTLFLRSLYQALTVEESTNRTPLDLDFVYGNFEKGEENAFSVLDGQQRLTTLFLLHWFLAVRCGCQDDFKERFVTNDGRSRFTYKTRPSSIEFFDALTSNNFELSTEKISIQICDSQWFYLSWKHDPTVQACLRMLDAIQETFAEEEIALYARLTETENPFITFQFLDLHSFGLSDELYIKMNARGKPLTTFENFKAKLEQAIHSFGSPWPEYLLPFKEDHVSGYEYFIHKIDTDWADLFWPYRNAASDDNTYDDELMNFFRLVIAYQSVLDAKGTPAILTDLRGKLFGSSGRLWPLSLTKYDEIGCINQDFIVRLIDVLDKISSKGLVGGAIKPYLADPYYYPEAKTFEKVIKNIASYDD…
VcSduA*	VcSduA	A1552VC_00276	273124	275145	AWB73059.1	2022	673	76.6	MSLHTNLRGRLRNTSLPRNHGLMPVFEAVINSIHSIEEKGNIDQGQITLTIIREPQEELDIDGASCASILGFKVTDNGCGFNNVNFSSFQTLDSDHKIDKGCRGVGRLLWLKAFDQVNVSSVFLEKGSFNHREFAFNSSNGVHGDQVTISEKKQTGSVIKLSDFDKAYRNAVPSSTETIANALLEHCLWYFVRDGGVPHIYVEDGLETVSLHQLFDTHMHSQAAHEQIEILGEKFGLTHIKFRASVNKKHQLSLCAANRLVKEEGIQGKLPGLYQKISDDSGEFVYTCYVSSKFLDDNVRAERTSFDIAESFDGLFADQELSLKVIREDVLKRAQVYLKDVLEKNISAGKRRVDEYIATQAPRYRPITSYIEEKDLIIDPDKSDKDVELHLHEQWYAVE…
*The start codon in the original annotation of A1552VC_00276 (VcSduA) has been updated to match the annotation in C6706/C6709.
GenBank accession numbers for sister strains:
System	Component	C6706	C6709
WonAB	WonA	QJS92411.1	QJS88808.1
	WonB	QJS92410.1	QJS88807.1
GrwAB	GrwA	QJS93265.1	QJS89671.1
	GrwB	QJS93264.1	QJS89670.1
VcSduA	VcSduA	QJS93263.1	QJS89669.1
